# Lack of detectable neoantigen depletion in treatment-naïve cancers

**DOI:** 10.1101/2023.06.21.544805

**Authors:** Maarten Slagter, Lorenzo F. Fanchi, Marit M. van Buuren, Arno Velds, Gergana Bounova, Lodewyk F.A. Wessels, Ton N. Schumacher

## Abstract

While neoantigen depletion, a form of immunoediting due to Darwinian pressure exerted by the T cell based immune system during tumor evolution, has been clearly described in murine models, its prevalence in treatment-naive, developing human tumors remains controversial. We developed two novel methodologies to test for depletion of predicted neoantigens in patient cohorts, which both compare patients in terms of their expected number of neoantigens per mutational event. Application of these strategies to TCGA patient cohorts showed that neither basic nor more extensive versions of the methodologies, controlling for confounding factors such as genomic loss of the HLA locus, provided statistically significant evidence for neoantigen depletion. In the subset of analyses that did show a trend towards neoantigen depletion, statistical significance was not reached and depletion was not consistently observed across HLA alleles. Our results challenge the notion that neoantigen depletion is detectable in cohorts of unmatched patient samples using HLA binding prediction-based methodology.
