## Supplemental Table 2 for "Lack of detectable neoantigen depletion in treatment-naïve cancers"

### Sheet: validated_epitopes
peptide_seq_isolate	peptide_seq_los_alamos
DLADQLIHV	GLADQLIHL
SLVKYHMYR	SLVKHHMYV
YTAFTIPST	YTAFTIPSV
LFNAIAIAV	LLNATAIAV
ILKEPVHGV	ILKDPVHGV
LIFGWCFKL	LTFGWCFKL
ILVESPAIL	ILVESPAVL
TLYCVHARI	VLYCVHQRI
TMGAASMAL	TMGAASITL
KLTPLCVTL	KTLPLCVTL
GALDLSHFL	AALDLSHFL
QILGQLQPA	QILEQLQPA
GLLETSEGC	GLLESSEGC
MTYKGALDL	MTYKAALDL
ALAVLITPK	ALAALITPK
RIEELRQHL	KIEELRQHL
LVWKFDSRL	LEWRFDSRL
YQYMDDLYV	YQYMDDLYV
QMHEDIISL	QMHEDIISL
ALIRILQQL	ALIRILQQL
ALQDSGLEV	ALQDSGLEV
VVAAIIAIV	VVAAIIAIV
LLQLTVWGI	LLQLTVWGI
RLRDLLLIV	RLRDLLLIV
RMYSPTSIL	RMYSPTSIL
EMMTACQGV	EMMTACQGV
KIKPPLPSV	KIKPPLPSV
RAMASDFNL	RAMASDFNL
AEWDRLHPV	AEWDRLHPV
TLQEQIGWM	TLQEQIGWM
IILGLNKIV	IILGLNKIV
PLVKLWYQL	PLVKLWYQL

### Sheet: epitope_information
peptide_seq_los_alamos	peptide_origin	validated_epitope	pubmed_id	source	model	evidence
YVDRFYKTL	p24 (164-172)	FALSE	17266563	Curr. HIV Res.	human	1 (IFNg ELIspot)
YVDRFYKTL	p24 (164-172)	FALSE	11967314	JVI	human	1 (IFNg+lysis_1patient)
YVDRFYKTL	p24 (164-172)	FALSE	17076553	PLoS Med	human	5 (IFNg_5patients (10% of all HLA A02 patients))
YVDRFYKTL	p24 (164-172)	FALSE	11018863	AIDS RHR	human	review article, epitope in different HLA context (HLA B70)
YTAFTIPSV	RT (127-135)	TRUE	16533886	J exp Med.	human	review article_no experimental data
YTAFTIPSV	RT (127-135)	TRUE	17804503	JVI	human	2 FACS analysis of specific CD8 T cells
YTAFTIPSV	RT (127-135)	TRUE	21635736	Retrovirology	human	1 IFNg analysis
YQYMDDLYV	RT (181-189)	TRUE	17311088	PLoS One	human	2 (20% of 11 subjects_IC cytokine after O/N stimulation)
YQYMDDLYV	RT (181-189)	TRUE	10982378	JVI	human	1 (IFNg ELIspot, 40hr stim)
YLGGSEEPV	Rev (63-71)	FALSE	17209772	AIDS RHR	human	only gives the peptide as a predicted peptide
YLAWVPAHK	RT (532-540)	FALSE	12917462	JGV	human	1 (IC IFNg stain)
YLAWVPAHK	RT (532-540)	FALSE	17550385	APMIS	human	1 (IFNg ELIspot)
YLAWVPAHK	RT (532-540)	FALSE	11390031	Human Immunol	human	also shows binding to HLA A*03
WLWYIKIFI	gp160 (678-686)	FALSE	9870321	AIDS RHR	human	only after vaccination. frequency of + cells was measured using limiting dilution assay (no antigen processing)
WLWYIKIFI	gp160 (678-686)	FALSE	19357176	JVI	human	they claim to show T cell reactivity against a 15-mer containing the epitope, but specific data is not shown.
WLWYIKIFI	gp160 (678-686)	FALSE	17625722	Braz J Infect Dis	human	only used predictive programs
WLWYIKIFI	gp160 (678-686)	FALSE	17331038	AIDS RHR	human	epitope is conserved in the infectious strain - no CTL response seen.
WLWYIKIFI	gp160 (678-686)	FALSE	7543542	JI	human	no lytic activity was observed upon stimulation with pep
VVAAIIAIV	VPU (13-21)	TRUE	12917462	JGV	human	2 (IC IFNg stain)
VVAAIIAIV	VPU (13-21)	TRUE	17550385	APMIS	human	1 (IFNg ELIspot)
VTVYYGVPV	gp160 (36-44)	FALSE	12917462	JGV	human	0 (no positive responses)
VTVYYGVPV	gp160 (36-44)	FALSE	17625722	Braz J Infect Dis	human	only used predictive programs
VTVYYGVPV	gp160 (36-44)	FALSE	17550385	APMIS	human	0 (IFNg ELIspot)
VLYCVHQRI	p17 (84-92)	TRUE	16361427	JGV	human	10 (IFNg ELIspot) (50% of A2's (20x))
VLAEAMSQV	p24-p2p7p1p6 (230-7)	FALSE	17311088	PLoS One	human	0 (IFNg ELIspot)
VLAEAMSQV	p24-p2p7p1p6 (230-7)	FALSE	11152503	JVI	human	4 (IFNg ELIspot); also binds HLA A6802
VLAEAMSQV	p24-p2p7p1p6 (230-7)	FALSE	18055072	Vaccine	human	DNA vaccine study - CTL activity tested with peptide loaded targets, using peptide pools
VGFPVRPQV	Nef (66-74)	FALSE	19357176	JVI	human	they claim to show T cell reactivity against a 15-mer containing the epitope, but specific data is not shown.
TMGAASITL	gp160 (529-537)	TRUE	12917462	JGV	human	5 (IC IFNg)
TLSQIVTKL	gp160 (341-349)	FALSE	16973556	JVI	human	1 (IFNg ELIspot)
TLSQIVTKL	gp160 (341-349)	FALSE	17728222	JVI	human	1 (it states 1 IFNg response, however no data shown)
TLQEQIGWM	p24 (110-118)	TRUE	12917462	JGV	human	2 (IC IFNg)
TLQEQIGWM	p24 (110-118)	TRUE	17550385	APMIS	human	2 (IFNg ELIspot)
SQVTNSATI	p2p7p1p6(5-13)	FALSE	17266563	Curr. HIV Res.	human	1 (IFNg ELIspot)
SLVKHHMYV	Vif (23-31)	TRUE	19845536	APMIS	transgenic HLA A0201 mice	peptide vaccine study + T cell responses found used peptide loaded targets
SLVKHHMYV	Vif (23-31)	TRUE	12917462	JGV	human	1 (IC IFNg)
SLVKHHMYV	Vif (23-31)	TRUE	18373434	AIDS RHR	human	1 (IC IFNg)
SLVKHHMYV	Vif (23-31)	TRUE	21767590	Vaccine	transgenic HLA A0201 mice	peptide vaccine study + T cell responses found used peptide loaded targets
SLVKHHMYV	Vif (23-31)	TRUE	19759892	Plos One	transgenic HLA A0201 mice	peptide vaccine study + T cell responses found used peptide loaded targets
SLVKHHMYV	Vif (23-31)	TRUE	19528789	AIDS	human	in at least 2 (mabye 3) patients T cell responses before vaccination were detected
SLGQHIYET	Vpr (41-49)	FALSE	12917462	JGV	human	0 (IC IFNg)
SLGQHIYET	Vpr (41-49)	FALSE	17550385	APMIS	human	0 (IFNg ELIspot)
SLGQHIYET	Vpr (41-49)	FALSE	18721481	Vir Journ	human	predictions only
SLGQHIYET	Vpr (41-49)	FALSE	18184088	AIDS RHR	human	genome characterization - no T cell reactivity
SLFNTVATL	p17 (77-85)	FALSE	20816902	Vaccine	human	use of the MVA vector to show T cell responses?
SLFNTVATL	p17 (77-85)	FALSE	18350167	Plos One	human	3 (2 CTL clones and isolated PBMCs responded in IFNg ELIsot)
SLFNTVATL	p17 (77-85)	FALSE	18057233	JVI	human	predictions only; also binds to HLA A24
SLFNTVATL	p17 (77-85)	FALSE	19023406	Plos One	human	phylogenetic dependency networks prediction
SLFNTVATL	p17 (77-85)	FALSE	17548613	JI	human	1 (tetramer stain of primed T cells derived from HD)
SLFNTVATL	p17 (77-85)	FALSE	9882385	JVI	human	1 (specific lysis)
SLFNTVATL	p17 (77-85)	FALSE	19438605	Clin Exp Immunol	human	1 (IFNg ELIspot)
RVIEVAQRV	gp160 (828-836)	FALSE	19424423	PloS Pathogens	human	1 (PBMC from patients were cultured for 10d with peptide loaded targets then IFNg ELIspot)
RMYSPTSIL	p24 (141-151)	TRUE	14512570	JVI	human	peptide vaccination study T cell responses checked by peptide loading
RMYSPTSIL	p24 (141-151)	TRUE	16060833	AIDS RHR	human	1 (IFNg ELIspot_data not shown)
RMYSPTSIL	p24 (141-151)	TRUE	15989466	AIDS RHR	human	0 (only sequence information)
RMYSPTSIL	p24 (141-151)	TRUE	16361427	JGV	human	12 (IFNg ELIspot (60% of A2 patients (20x))
RLVSGFLAL	gp160	FALSE	11429112	AIDS RHR	human	responsive CTLS were found against peptide pools - no specific peptides specified.
RLVSGFLAL	gp160	FALSE	11429111	AIDS RHR	human	2 (IFNg ELIspot) mentioned in table. data not shown
RLVNGSLAL	gp160 (747-755)	FALSE	1331239	JI	human	studied in the contect of MHCI binding
RLVNGSLAL	gp160 (747-755)	FALSE	12552458	JID	human	1 CTL response is claimed but data not shown
RLVNGSLAL	gp160 (747-755)	FALSE	1383131	Immunology	human	discusses the epitope as an HLA A2 binder
RLVNGSLAL	gp160 (747-755)	FALSE	8743085	AIDS RHR	human	studied in the contect of MHCI binding
RLRDLLLIV	gp160 (770-778)	TRUE	9885899	Int Imm	human	4 (low antigenicity but clear responses, in CTL assay)
RLLNAWVKV	p24 (18+26)	FALSE	19528789	AIDS	human	2 T cell responses were found before vaccination
RLLNAWVKV	p24 (18+26)	FALSE	19845536	APMIS	transgenic HLA A0201 mice	peptide vaccine study + T cell responses found used peptide loaded targets
RLLNAWVKV	p24 (18+26)	FALSE	21767590	Vaccine	transgenic HLA A0201 mice	peptide vaccine study + T cell responses found used peptide loaded targets
RLISCNTSV	gp160 (192-200)	FALSE	17311088	PLoS One	human	0 (IFNg ELIspot)
RLISCNTSV	gp160 (192-200)	FALSE	20944001	JI	human	1 (IFNg ELIspot)
RLISCNTSV	gp160 (192-200)	FALSE		EpitopeDB	human	1 (IFNg ELIspot; http://indra.mullins.microbiol.washington.edu/EpitopeDB/ctlresponse.php?Pept_id=1974&Patient_id=SeaPIC%201699&Name=ENV192K1R3IV9&Sequence=RLISCNTSV)
RGPGRAFVT	gp160 (311-319)	FALSE	11932387	JVI	A2 transgenic mice	T cell reactivity against a 10- and 15mer containing the epitope is shown (3x)
RGPGRAFVT	gp160 (311-319)	FALSE			A2 transgenic mice	1 (mice were immunized using DNA plasmids containing 5 HIV-1 genes.)
RGPGRAFVT	gp160 (311-319)	FALSE	16263796	Blood	human	epitope was identified using sequencing
RAMASDFNL	Integrase (20-28)	TRUE	16674822	Med. Imm.	human	1% of CD8 T cells in healthy donors can be stained with peptide loaded DimerX staining after peptide stimulation
RAMASDFNL	Integrase (20-28)	TRUE	11390031	Hum. Imm.	human	2 patients (show response upon challenge in IFNg ELIspot)
QMHEDIISL	gp160 (103-111)	TRUE	9885899	Int Imm	human	5 (CTL 51 Cr release assay)
QMHEDIISL	gp160 (103-111)	TRUE	20189149	Molec. Imm.	A2 transgenic mice	6 mice showed a T cell response after DNA vaccination
QLPPLERLT	Rev (74-82)	FALSE	17209772	AIDS RHR	human	focus on sequence evolution - no T cell reactivity data
QIRTYSGWI	Rev (51-59)	FALSE	17209772	AIDS RHR	human	focus on sequence evolution - no T cell reactivity data
QILGEPPTV	Rev (101-109)	FALSE	17209772	AIDS RHR	human	focus on sequence evolution - no T cell reactivity data
QILEQLQPA	p17 (57-67)	TRUE	16361427	JGV	human	10 (IFNg ELIspot) (50% of A2's (20x))
PVPFQLPPL	Rev (70-78)	FALSE	17209772	AIDS RHR	human	focus on sequence evolution - no T cell reactivity data
PLVKLWYQL	RT (421-429)	TRUE	15993518	Vaccine	A2 transgenic mice	3/3 mice showed a CTL response after 2 injections with life att vaccine
PLVKLWYQL	RT (421-429)	TRUE	16674822	Med. Imm.	human	this peptide was not stained individually but using a peptide pool.
PLVKLWYQL	RT (421-429)	TRUE	9727563	AIDS	human	4 patients showed CTL response (Cr release assay)
NIWATHACV	gp160 (67-75)	FALSE	19528789	AIDS	human	No T cell responses were detected before peptide loaded DC vaccination
NIWATHACV	gp160 (67-75)	FALSE	19845536	APMIS	transgenic HLA A0201 mice	peptide vaccine study + T cell responses found used peptide loaded targets
NIWATHACV	gp160 (67-75)	FALSE	12917462	JGV	human	1 (IC IFNg stain)
NIWATHACV	gp160 (67-75)	FALSE	18373434	AIDS RHR	human	1 (IC IFNg)
MTYKAALDL	Nef (79-87)	TRUE	10891413	Virology	A2 transgenic mice	nef DNA immunized mice show a CTL response as measured by Chromium release
MTYKAALDL	Nef (79-87)	TRUE	14723629	Sc J Imm	human	13 subjects responed (32.5*40)
MTSNPPIPV	p24 (118-126)	FALSE	15265928	JI	A2 transgenic mice	peptide & DNA vaccination study mice were able to respond to the peptide after peptide vaccination
MTSNPPIPV	p24 (118-126)	FALSE	18057233	JVI	human	predictions only
LVGPTPVNI	Protease (76-84)	FALSE	17311088	PLoS One	human	x (0)
LVGPTPVNI	Protease (76-84)	FALSE	11152503	JVI	human	1 (IFNg ELIspot); also binds HLA A6802
LVGPTPVNI	Protease (76-84)	FALSE	16674822	Med. Imm.	human	this peptide was not stained individually but using a peptide pool.
LVGPTPVNI	Protease (76-84)	FALSE	15795285	JVI	human	15 (0.2*74 study subjects)
LTFGWCFKL	Nef (136-144)	TRUE	19357176	JVI	human	they claim to show T cell reactivity against a 15-mer containing the epitope, but specific data is not shown.
LTFGWCFKL	Nef (136-144)	TRUE	18354235	JI	human	3 (study subject showed T cell reactivity IFNg ELIspot
LTFGWCFKL	Nef (136-144)	TRUE	17311088	PLoS One	human	0 (IFNg ELIspot)
LTFGWCFKL	Nef (136-144)	TRUE	16674822	Med. Imm.	human	this peptide was not stained individually but using a peptide pool.
LTFGWCFKL	Nef (136-144)	TRUE	10891413	Virology	A2 transgenic mice	nef peptide immunized mice show a CTL response as measured by Chromium release using peptide loaded target cells
LTFGWCFKL	Nef (136-144)	TRUE	18055072	Vaccine	human	DNA vaccine study - CTL activity tested with peptide loaded targets, using peptide pools
LTFGWCFKL	Nef (136-144)	TRUE	18945774	JVI	human	this peptide was not stained individually but using a peptide pool.
LTFGWCFKL	Nef (136-144)	TRUE	12917462	JGV	human	3 (IC IFNg)
LQLPPIERL	Rev (73-81)	FALSE	12917462	JGV	human	0 (IC IFNg)
LQLPPIERL	Rev (73-81)	FALSE	17550385	APMIS	human	0 (IFNg ELIspot)
LLWKGEGAV	Integrase (241-249)	FALSE	16674822	Med. Imm.	human	this peptide was not stained individually but using a peptide pool.
LLWKGEGAV	Integrase (241-249)	FALSE	15993518	Vaccine	A2 transgenic mice	3/3 mice showed a CTL response after 2 injections with life att vaccin.
LLWKGEGAV	Integrase (241-249)	FALSE	8617954	JI	A2 transgenic mice	peptide vaccination + CTL analysis using peptide loaded targets
LLWKGEGAV	Integrase (241-249)	FALSE	8254189	JI	human	merely looks at pMHC binding
LLWKGEGAV	Integrase (241-249)	FALSE	9591709	AIDS RHR	human	peptide vaccination + CTL analysis using peptide loaded targets
LLQYWSQEL	gp160 (799-807)	FALSE	9870321	AIDS RHR	human	only after vaccination. frequency of positive cells was measured using limiting dilution assay (no antigen processing)
LLQYWSQEL	gp160 (799-807)	FALSE	19357176	JVI	human	they claim to show T cell reactivity against a 15-mer containing the epitope, but specific data is not shown.
LLQLTVWGI	gp160 (565-573)	TRUE	12917462	JGV	human	0 (no positive responses)
LLQLTVWGI	gp160 (565-573)	TRUE	17625722	Braz J Infect Dis	human	genetic analysis only_epitope mapping
LLQLTVWGI	gp160 (565-573)	TRUE	17550385	APMIS	human	0 (IFNg ELIspot)
LLQLTVWGI	gp160 (565-573)	TRUE	11390031	Hum. Imm.	human	2 patients (show response upon challenge in IFNg ELIspot)
LLQLTVWGI	gp160 (565-573)	TRUE	18354235	JI	human	2 (study subject showed T cell reactivity IFNg ELIspot
LLNATAIAV	gp160 (565-573)	TRUE	9885899	Int Imm	human	4 (CTL 51 Cr release assay)
LEWRFDSRL	Nef (181-189)	TRUE	14723629	Sc J Imm	human	10 subjects responed (25*40)
KVRQYDQIL	Protease (55-63)	FALSE	17202219	JVI	human	2 (IFNg ELIspot)
KTLPLCVTL	Protease (55-63)	TRUE	9885899	Int Imm	human	6 (CTL 51 Cr release assay)
KLVGKLNWA	RT (259-267)	FALSE	18055072	Vaccine	human	DNA vaccine study - CTL activity tested with peptide loaded targets, using peptide pools
KLVGKLNWA	RT (259-267)	FALSE	18400976	Clin. Vaccine Immunol.	human	1 (24 weeks after DNA vaccination)
KLVGKLNWA	RT (259-267)	FALSE	11152503	JVI	human	0 (IFNg ELIspot); also binds HLA A6802
KLVGKLNWA	RT (259-267)	FALSE	14607970	JI	human	1 (IFN g ELIspot)
KLVGKLNWA	RT (259-267)	FALSE	11390031	Hum. Imm.	human	2 patients (show response upon challenge in IFNg ELIspot)
KLTPLCVSL	gp160 (121-129)	FALSE	10227993	JI	human	1 (Cr release assay)
KLTPLCVSL	gp160 (121-129)	FALSE	15993518	Vaccine	A2 transgenic mice	1/3 mice showed a CTL response after 2 injections with life att vaccin.
KLTPLCVSL	gp160 (121-129)	FALSE	8580072	Int. Imm.	human	peptide loaded targets
KLGKAGYVV	RT (451-459)	FALSE	19528789	AIDS	human	in at 2 patients T cell responses before vaccination were detected
KLGKAGYVV	RT (451-459)	FALSE	19845536	APMIS	transgenic HLA A0201 mice	peptide vaccination study in 4 mice a CTL response (IFNg ELIspot) was seen, however just above background
KIKPPLPSV	Vif (158-166)	TRUE	12917462	JGV	human	1 (IC IFNg stain)
KIKPPLPSV	Vif (158-166)	TRUE	17550385	APMIS	human	1 (IFNg ELIspot)
KIKPPLPSV	Vif (158-166)	TRUE	18373434	AIDS RHR	human	1 (IC IFNg)
KIEELRQHL	RT (201-209)	TRUE	9727563	AIDS	human	3 patients showed CTL response (Cr release assay)
ITLWQRPLV	Protease (3-11)	FALSE	10903781	JI	human	2 patients show a CTL response (IFNg ELIspot)
ITLWQRPLV	Protease (3-11)	FALSE	17076553	PLoS Med	human
ITLWQRPLV	Protease (3-11)	FALSE	15479817	JV	human	shows A68 restriction
IPRRIRQGL	gp160 (843-851)	FALSE	19365081	Blood	human	No response was shown
IPRRIRQGL	gp160 (843-851)	FALSE	19644347	AIDS	human/HLA B*07 transgenic mice	shows HLA B*07:02 restriction
ILVESPAVL	Rev (102-110)	TRUE	17266563	Current HIV res	human	1 (IFNg ELIspot)
ILVESPAVL	Rev (102-110)	TRUE	12917462	JGV	human	2 (IC IFNg stain)
ILKDPVHGV	RT (309-317)	TRUE	11160158	J. Clin. Invest.	human	1 (IFNg ELIspot)
ILKDPVHGV	RT (309-317)	TRUE	11375420	J. Clin. Invest.	human	3 (IFNg ELIspot)
ILDLWVYHT	Nef (109-117)	FALSE	19357176	JVI	human	they claim to show T cell reactivity against a 15-mer containing the epitope, but specific data is not shown.
ILDLWVYHT	Nef (109-117)	FALSE	18945774	JVI	human	T cell reactivity shown agains a 15-mer containing the epitope
IISLWDQSL	gp160 (108-116)	FALSE	9870321	AIDS RHR	human	1 (only after vaccination.) frequency of + cells was measured using limiting dilution assay (no antigen processing)
IISLWDQSL	gp160 (108-116)	FALSE	19357176	JVI	human	they claim to show T cell reactivity against a 15-mer containing the epitope, but specific data is not shown.
IISLWDQSL	gp160 (108-116)	FALSE	17625722	Braz J Infect Dis	human	only used predictive programs
IILGLNKIV	p24 (134-142)	TRUE	19412183	Nat. Imm.	human	Responses found against peptide loaded targets (17/19-mer) containing the epitope
IILGLNKIV	p24 (134-142)	TRUE	16361427	J Gen Vir	human	12 (IFNg ELIspot) (60% of A2's (20x))
GVGAVSRDL	Nef (29-37)	FALSE	17266563	Curr. HIV Res.	human	1 (IFNg ELIspot)
GPGHKARVL	p24 (223-231)	FALSE	19365081	Blood	human	no response was shown
GPGHKARVL	p24 (223-231)	FALSE	18614631	JVI	human	restricted to HLA B*07
GPGHKARVL	p24 (223-231)	FALSE	19023406	PLoS Comp. Biol.		phylogenetic mapping and predicted to bind to HLA B*07
GPGHKARVL	p24 (223-231)	FALSE	17363674	Science	human	HLA B*07:02 restriction
GMGSPQILV	Rev (96-104)	FALSE	12917462	JGV	human	1 (IC IFNg stain)
GMGSPQILV	Rev (96-104)	FALSE	17550385	APMIS	human	1 (IFNg ELIspot)
GLLESSEGC	p17 (49-57)	TRUE	16361427	JGV	human	10 (IFNg ELIspot) (50% of A2's (20x))
GLADQLIHL	Vif (101-109)	TRUE	19528789	AIDS	human	0x
GLADQLIHL	Vif (101-109)	TRUE	19845536	APMIS	transgenic HLA A0201 mice	peptide vaccine study + T cell responses found used peptide loaded targets
GLADQLIHL	Vif (101-109)	TRUE	12917462	JGV	human	0 (IC IFNg stain)
GLADQLIHL	Vif (101-109)	TRUE	17550385	APMIS	human	1 (IFNg ELIspot)
GLADQLIHL	Vif (101-109)	TRUE	18373434	AIDS RHR	human	2 (IC IFNg)
FPRPWLHGL	Vpr (34-42)	FALSE	15592417	Nature	human	HLA B*42:01 restricted
FIMIVGGLV	gp 160 (685-693)	FALSE	9870321	AIDS RHR	human	0 (specific lysis)
EMMTACQGV	p24 (213-221)	TRUE	15993518	Vaccine	A2 transgenic mice	2/3 mice showed a CTL response after 2 injections with life att vaccin.
EMMTACQGV	p24 (213-221)	TRUE	12917462	JGV	human	1 (IC IFNg stain)
EMMTACQGV	p24 (213-221)	TRUE	17550385	APMIS	human	2 (IFNg ELIspot)
EIYKRWIIL	p24 (128-136)	FALSE	14512570	JVI	human	peptide vaccination study T cell responses checked by peptide loading
EIYKRWIIL	p24 (128-136)	FALSE	16103177	JVI	human	HLA A*24 restricted
CLHCQVCFI	Tat (31-39)	FALSE	17209772	AIDS RHR	human	only gives the peptide as a predicted peptide
AVLSVVNRV	gp160 (700-708)	FALSE	9973386	J Imm	human	no specific data on epitope
AVLSVVNRV	gp160 (700-708)	FALSE	12068630	Mol Biol (Mosk)	human	no access to paper
AMQMLKETI	p24 (65-73)	FALSE	16060833	AIDS RHR	human	2 (IFNg ELIspot_data not shown)
AMQMLKETI	p24 (65-73)	FALSE	8710913	PNAS	mouse (H-2Dd)	immunodominant epitope in mice
ALVEMGHHV	Vpu (67-75)	FALSE	19528789	AIDS	human	x
ALVEMGHHV	Vpu (67-75)	FALSE	19845536	APMIS	transgenic HLA A0201 mice	peptide vaccine study + T cell responses found used peptide loaded targets
ALVEICTEL	RT (33-41)	FALSE	10982378	JVI	human	1 (IFNg ELIspot, 40hr stim)
ALTSSNTAA	Nef (42-50)	TRUE	10891413	Virology	A2 transgenic mice	nef DNA immunized mice show a CTL response as measured by Cr release
ALTSSNTAA	Nef (42-50)	TRUE	14723629	Sc J Imm	human	10 subjects responed (25*40)
ALQDSGLEV	RT (485-493)	TRUE	17266563	Curr. HIV Res.	human	1 (IFNg ELIspot)
ALQDSGLEV	RT (485-493)	TRUE	8697628	Clin. Exp. Immunol.	human	6 volunteers showed proliferative capacity after peptide stimulation
ALQDSGLEV	RT (485-493)	TRUE	7621579	Clin. Exp. Immunol.	human	5 donors showed specific killing of peptide loaded targets
ALKHRAYEL	Nef (190-198)	FALSE	11375420	JCI	human	0 (IFNg response)
ALKHRAYEL	Nef (190-198)	FALSE	11160158	JCI	human	1 (IFNg respnse)
ALIRILQQL	Vpr (59-67)	TRUE	16188997	JVI	human	1 (IFNg ELIspot)
ALIRILQQL	Vpr (59-67)	TRUE	16227247	JVI	human	only looks at sequencing data
ALIRILQQL	Vpr (59-67)	TRUE	15795285	JVI	human	3 CTL clones generated from patients reacted against ALIRILQQL
ALHHVAREL	Nef (190-198)	FALSE	14512570	JVI	human	peptide vaccination study; T cell responses checked by peptide loading
ALAALITPK	Vif (149-157)	TRUE	12917462	JGV	human	1 (IC IFNg stain)
ALAALITPK	Vif (149-157)	TRUE	17550385	APMIS	human	1 (IFNg ELIspot)
ALAALITPK	Vif (149-157)	TRUE	18373434	AIDS RHR	human	1 (IC IFNg)
AEWDRLHPV	p24 (78-86)	TRUE	15272399	JID	human	1 (IFNg ELIspot)
AEWDRLHPV	p24 (78-86)	TRUE	16361427	J Gen Vir	human	12 (IFNg ELIspot) (60% of A2's (20x))
AALDLSHFL	Nef (83-91)	TRUE	10891413	Virology	A2 transgenic mice	nef DNA immunized mice show a CTL response as measured by Cr release
AALDLSHFL	Nef (83-91)	TRUE	14723629	Sc J Imm	human	18 subjects responed (45%*40)

### Sheet: protein_sequences
protein	sequence
gag	MGARASVLSGGELDRWEKIRLRPGGKKRYKLKHIVWASRELERFAVNPGLLESSEGCRQILEQLQPALQTGSEELKSLFNTVAVLYCVHQRIEVKDTKEALEKIEEEQNKSKKRAQQAQQAEADAGKNNPVSQNYPIVQNLQGQMVHQAISPRTLNAWVKVVEEKAFSPEVIPMFSALSEGATPQDLNTMLNTVGGHQAAMQMLKETINEEAAEWDRLHPVHAGPIAPGQMREPRGSDIAGTTSTLQEQIGWMTNNPPIPVGEIYKRWIILGLNKIVRMYSPTSILDIKQGPKEPFRDYVDRFYKTLRAEQASQEVKNWMTETLLVQNSNPDCKTILKALGPAATLEEMMTACQGVGGPGHKARVLAEAMSQVTSAPAIMMQRGNHRNQRRTVKCFNCG…
pol	FFREDLAFPQGEAREFSSEQTRANSPFSEQTRANSPTRRELQVWGRDNNSLSEAGANRQGTVSFSFPQITLWQRPIVTIKIGGQLKEALLDTGADDTVLEEMDLPGRWKPKMIGGIGGFIKVRQYDQILIEISGHKTIGTVLVGPTPVNIIGRNLLTQLGCTLNFPISPIETVPVKLKPGMDGPKVKQWPLTEEKIKALVEICTELEKEGKISKIGPENPYNTPIFAIKKKDSTKWRKLVDFRELNKRTQDFWEVQLGIPHPAGLKKKKSVTVLDVGDAYFSVPLDKDFRKYTAFTIPSVNNETPGIRYQYNVLPQGWKGSPAIFQSSMTKILEPFRKQNPDIVIYQYMDDLYVGSDLEMGQHRTKIEELRQHLLKWGFDTPDKKHQKEPPFLWMGYEL…
vif	MENRWQVMIVWQVDRMRIRTWKSLVKHHMYVSGKAKKWFYRHHYESTHPRISSEVHIPLGEAKLVITTYWGLHTGERDWHLGQGVSIEWRERRYTTQVDPGLADQLIHLYYFDCFSESAIRNAILGRLVSPRCEYQAGHNKVGSLQYLALAALITPKKIKPPLPSVRKLTEDRWNKPRKTKGHRESHTMHGH
vpr	MEQAPEDQGPQREPYNAWTLELLEELKSEAVRHFPRGWLHGLGQHIYETYGDTWAGVEALIRILQQLLFIHFRIGCQHSRIGITRRGRVRNGASRP
tat	MEPVDPRLEPWKHPGSQPKTACNNCYCKKCCFHCQVCFTRKGLGISYGRKKRRQRRRTPQDSQTHQVSLSKQPTSQLRGDPTGPKESKKKVERETETDPGH
rev	MAGRSGDSDEELLRTVRLIKYLYQSNPPPSSEGTRQARRNRRRRWRERQRRIRAISEWILSNHLGRPAEPVPLQLPPLERLTLDCSEDCGTSGTQGVGSPQILVESPAVLDSGTKG
vpu	MQSLTIVAIVALVVAAIIAIVVWTIVFIEYRKILRQRKIDRLIDRIRERAEDSGNESEGDQEELSALVEMGHHAPWDVDDL
env	MKVKGIRKNYQLLWRWGIMLLGTLMICSATENLWVTVYYGVPVWKEATTTLFCASDAKAYETEVHNVWATHACVPTDPNPQELVLENVTENFNMWKNNMVEQMHEDIISLWDESLKPCVKTLPLCVTLNCTDANITSSNNITGSNNNSNLEQMAREISNCSFNITTTIKNKRQREFALLSKLDIVPIDNDSYSYMLINCNTSVITQACPKVSFQPIPIHYCTPAGFAILKCNDKKFNGTGPCKNVSTVQCTHGIRPVVSTQLLLNGSLAEEDVVIRSKNFTDNTKTIIVQLKESVEINCTRPNNNTRKSIHIGPGRAFYATGEIIGDIRQAHCNLSRAKWNDTLNQIVGKLRELYKNKTIVFNSSSGGDPEIVMHSFNCRGEFFYCNTTQLFNSTWDVN…
nef	MGGKWSKHKGGGWPAVRERMQRAEPAADGVGPVSRDLEKHGAITSSNTNNAACVWLEAQEEEEVGFPVRPQVPLRPMTYKAALDLSHFLKEKGGLEGLVYSQKRQDILDLWVYHTQGYFPDWDNYTPGPGIRYPLTFGWCFKLVPVDPDQVEKANEGENNCLLHPMSQHGIDDPEKEVLEWRFDSRLAFHHMAREIHPEYYKNC
