## Supplemental Table 5 for "Lack of detectable neoantigen depletion in treatment-naïve cancers"

### Sheet: Sheet 1
file_id	file_size	l_file_size	paired_end	mapped_reads	percentage_mapped_reads	project	donor_id	sample_type	index_size
6d9ad6ab-6a04-4a77-833c-6d41d9e70f1c	16844.9	16430462399	TRUE	148444202	99.89	GBM	TCGA-06-0129	normal	4674216
e47213be-131e-48e3-b5fb-54b69eeb942e	15326.4	14949213149	TRUE	137499355	99.9	GBM	TCGA-06-0129	tumor	4822008
723ac6f6-e0a7-4e10-beb4-bafe92f09c84	14377.6	14033042486	TRUE	130496315	99.92	GBM	TCGA-06-0130	tumor	4898152
fc5c2d86-cbc7-4e9a-b465-9069c23cb202	17556.2	17121714913	TRUE	153105767	99.89	GBM	TCGA-06-0130	normal	4692832
8e0f5fae-a90c-4236-af6c-f993105db86e	19375.2	18861704969	TRUE	170871172	99.93	GBM	TCGA-06-0157	tumor	5129512
9110be05-e2f7-49a9-81ed-9d66d6f615a8	18723.8	18290106357	TRUE	165409981	99.9	GBM	TCGA-06-0157	normal	5069024
2102cc37-3dc1-4923-9297-04bfd32b4780	19302.9	18844844668	TRUE	171897821	99.91	GBM	TCGA-06-0158	normal	5162512
f396af5e-5f69-4bbd-99d5-1f8aed45c0f6	20983.3	20467886993	TRUE	184435611	99.9	GBM	TCGA-06-0158	tumor	5163480
2577ba86-1c34-462e-aaa7-0fe1c5691827	19902.8	19416220391	TRUE	177497650	99.93	GBM	TCGA-06-0168	normal	5118936
a0f0d136-262d-44c5-81b6-831dd3ef7f25	18499.5	18057671753	TRUE	166201244	99.91	GBM	TCGA-06-0168	tumor	5180416
49a86ef0-f0cf-4e65-a70e-2dfdcdde0e2c	21635.6	21126283298	TRUE	179017648	99.91	GBM	TCGA-06-0219	tumor	4234592
cc4ccfd5-7c01-4d85-9287-7cd88783a413	19719.9	19249198675	TRUE	176633339	99.85	GBM	TCGA-06-0219	normal	5163952
0155a37e-e466-42e4-ab8f-2bf2a57b0e36	19970.6	19490798469	TRUE	171664557	99.9	GBM	TCGA-06-0645	normal	4508624
c249b39c-ad11-40b4-9492-83f6123d0239	21466	20985661375	TRUE	174410389	99.86	GBM	TCGA-06-0645	tumor	4220424
404a7f11-9404-4e4a-a362-89efd8a3802d	17504.3	17089362730	TRUE	149527516	99.83	GBM	TCGA-06-0744	normal	4201392
47b7503e-2246-4f05-9a13-66db494b75b8	16351.6	15970504828	TRUE	140767494	99.85	GBM	TCGA-06-0744	tumor	4246384
01b43341-ba33-4b0d-9798-02eb64e8556d	30647.7	30183861061	TRUE	286030497	98.79	GBM	TCGA-06-0878	normal	4326384
2ddb3fa2-e2a7-495f-aaf4-24a4633810ba	29106.4	28653216362	TRUE	252723841	98.74	GBM	TCGA-06-0878	tumor	4325192
2b0e954a-ecf1-477c-86cf-bc14533231b8	18410.8	17970786989	TRUE	162461810	99.89	GBM	TCGA-06-2563	tumor	4911512
53d9fb98-8786-4cc5-b5c9-b7ea2a749343	23822.6	23224117209	TRUE	203831540	99.88	GBM	TCGA-06-2563	normal	4605568
709c0d01-7a12-4449-a5ae-4f8f986c1ead	17835.7	17410565151	TRUE	158450376	99.86	GBM	TCGA-06-2570	normal	5290464
f08e9f73-6d9d-4bf1-b176-e4b5aa647aab	21195.8	20660503366	TRUE	187256995	99.88	GBM	TCGA-06-2570	tumor	5206136
0591e40f-6e34-4d01-b5fc-a14ad597c9cb	10032.2	9809379625	TRUE	88949306	99.92	GBM	TCGA-06-5856	tumor	5242760
ee80a5f7-f4c9-470b-a279-b8168af7b6dd	11269.5	11020048936	TRUE	93938404	99.84	GBM	TCGA-06-5856	normal	4999464
08d6c510-473f-4f22-8cf3-c22ec6126350	27963.2	27677485934	TRUE	177555758	99.28	OV	TCGA-09-1673	normal	5136224
ff30e6db-0c0e-47fc-87c5-3dae24d568ca	21150.1	20889890326	TRUE	154340926	99.98	OV	TCGA-09-1673	tumor	4368560
6763908c-6ba7-43b2-a4e0-8781ed8281a2	22538.3	22258081482	TRUE	143707099	99.75	OV	TCGA-09-1674	tumor	4595528
bc0efc97-0338-4390-995f-baae61e05e0b	21412	21164097346	TRUE	147179577	99.87	OV	TCGA-09-1674	normal	4259216
7ff145a7-3df2-4fec-8422-5038048017c6	19850.2	19368241843	TRUE	178266392	99.92	GBM	TCGA-12-0616	tumor	5244704
e5621eba-145d-41ff-aac3-6cdc1f477326	20505.8	19999926790	TRUE	182940070	99.92	GBM	TCGA-12-0616	normal	5204424
4884a202-e7c1-4ff6-8139-8e9f852623bd	14843	14478167384	TRUE	134187423	99.87	GBM	TCGA-12-3650	normal	4793776
5dc8bde3-fd4d-4598-ba2d-bfbcbbd0c302	16117.2	15723233368	TRUE	145978338	99.85	GBM	TCGA-12-3650	tumor	5180048
13ff1fff-cdf4-4144-ae7a-f4302e7f39e3	27127.5	26771161482	TRUE	183170475	99.93	OV	TCGA-13-0800	tumor	4443152
2d0cc2d7-2670-4388-b51d-c5cafaeb2263	25889.4	25572119369	TRUE	174409179	99.94	OV	TCGA-13-0800	normal	4390704
226f8a0d-9753-4834-a4a9-4ce7caf439b7	8779.83	8638218073	TRUE	68711266	99.83	LUAD	TCGA-44-5643	tumor	5313864
b3e3a9fe-7c91-4ef1-b706-36dba43bf85e	9664.46	9446814713	TRUE	80996301	99.88	LUAD	TCGA-50-6673	normal	5280248
ee1e4ba8-2c01-4ba5-805c-4659869fc4e7	9430.77	9241094754	TRUE	78953253	99.89	LUAD	TCGA-50-6673	tumor	5293480
4a2d8a07-4b39-4622-93aa-c36c60359055	9390.97	9211694279	TRUE	78569125	99.92	LUAD	TCGA-67-4679	normal	5364712
526da68a-76e0-48c9-96bb-7c10d06aa232	9640.81	9440104291	TRUE	80743292	99.92	LUAD	TCGA-67-4679	tumor	5234280
7d080b31-6583-4232-94f0-e5deddd04f8e	8201.84	8051129660	TRUE	66521759	99.82	LUAD	TCGA-75-5147	normal	5289528
add23cc2-b368-4287-aac4-0f775275106a	9302.44	9135410305	TRUE	73452653	99.83	LUAD	TCGA-75-5147	tumor	5296032
f449738f-e07b-4b8e-a8a8-7284bd93754b	9109.38	8895338280	TRUE	80372932	99.93	LUAD	TCGA-86-8278	tumor	5302976
21557a7e-f0d2-4336-b0b3-514343248f4e	11463.2	11205365344	TRUE	96405721	99.8	LUAD	TCGA-91-6835	normal	5182360
f600deb3-7a5a-4263-85a9-cc49a8a0aae6	11518	11243713265	TRUE	97085871	99.87	LUAD	TCGA-91-6835	tumor	5121696
4e2d3281-0c9e-4fb1-bec3-ad39a3b688b2	11711.8	11419177684	TRUE	100312852	99.86	LUAD	TCGA-95-7948	tumor	4453048
dff23bf8-0916-4bc4-8e5e-97ce6fadf5e7	12471.5	12176070658	TRUE	109139872	99.88	LUAD	TCGA-95-7948	normal	5321552
3a3b0409-38de-4ee1-915c-887bf96fe5fa	21152.4	20896669951	TRUE	145228651	99.92	BRCA	TCGA-A8-A08X	tumor	4294000
879a73fb-0b7e-458f-95b9-0c3fb107d3db	20901.9	20695898177	TRUE	130592926	99.48	BRCA	TCGA-A8-A08X	normal	4285560
0abe821f-5330-4754-a606-1174a54b6396	17005.8	16567434655	TRUE	156423502	99.89	HNSC	TCGA-BA-4076	tumor	5394144
e94801de-9bb4-4c7a-9b89-cd535b55056c	20376.4	19827306695	TRUE	183706578	99.86	HNSC	TCGA-BA-4076	normal	5382632
103d007c-2b45-4171-ac37-e9d10a9bb0f5	10539.5	10278804818	TRUE	92346169	99.85	HNSC	TCGA-BA-A6DG	tumor	5313280
4d220e31-2691-48c4-8672-de182d9f1469	12788.5	12466605793	TRUE	111067636	99.92	HNSC	TCGA-BA-A6DG	normal	5303256
0caaa40d-d6f8-4a65-a9bb-a683cd4a0b99	14530.8	14187720808	TRUE	133177601	99.87	HNSC	TCGA-BB-4225	normal	5402688
a1a5b70f-7730-4903-865e-cc22b03a5ef2	17293	16831614212	TRUE	158524722	99.84	HNSC	TCGA-BB-4225	tumor	5377192
82c586ea-38b0-4962-9907-4aa5525bf60b	35791.5	35314917471	TRUE	255205904	99.83	LIHC	TCGA-BC-A10W	tumor	8332528
988f0a11-7e91-4fd3-9593-9b787e467d13	37181.5	36718375172	TRUE	265209046	99.96	LIHC	TCGA-BC-A10W	normal	8570432
9151897c-fd19-4b7b-a9d3-ab1c4625fc8c	34248.4	33787218624	TRUE	229839729	99.83	LIHC	TCGA-BC-A110	tumor	8614320
e842f484-1658-438d-95f7-217667be15aa	40516.3	40017075780	TRUE	290363584	99.87	LIHC	TCGA-BC-A110	normal	8796584
7787e3e2-f604-4b4d-a3bc-60c795d4177b	22179.3	21897964866	TRUE	173550966	99.78	BRCA	TCGA-BH-A1EO	tumor	4424312
90308930-e3c5-47bb-bcee-58eaae7d3dfa	23186.9	22954441485	TRUE	182143559	99.79	BRCA	TCGA-BH-A1EO	normal	4411064
c641f2ea-f993-404a-b3ad-b07e9ea15d42	4696.12	4596545468	TRUE	41220564	99.93	STAD	TCGA-BR-A4QM	normal	5039912
f648a567-a210-4f5c-ab09-25ada98a8a5c	4277.72	4196111636	TRUE	36330761	99.88	STAD	TCGA-BR-A4QM	tumor	4530024
9c5fdb38-e831-4298-8e63-17b947413ccc	17161	16763732447	TRUE	152171510	99.72	BLCA	TCGA-C4-A0F7	normal	5051256
c61cdfab-a6a8-47e6-8690-17cfd56e61f1	15705.3	15327669494	TRUE	141141803	99.94	BLCA	TCGA-C4-A0F7	tumor	5329568
63b8f049-cbcf-4092-aa4f-9f15d12041fb	23621.9	23322988677	TRUE	183117890	99.73	BRCA	TCGA-C8-A12X	tumor	4860576
d6783d71-178e-4423-8d34-76fc5014d495	12849.2	12724044097	TRUE	93616936	99.76	BRCA	TCGA-C8-A12X	normal	4525416
3d1c3016-17e2-4679-908d-9166943d4e99	33333.7	32882937240	TRUE	233475383	99.59	COAD	TCGA-CA-5797	normal	7761272
915a775e-8fc2-48e6-a832-60f4bbf78d20	42062.5	41552674716	TRUE	275941623	99.82	COAD	TCGA-CA-5797	tumor	8667120
cf024d18-408c-43c7-b100-b81c74122757	17554.2	17104990111	TRUE	158762520	99.9	HNSC	TCGA-CN-4739	tumor	5216056
f615a3af-6f54-4044-bb01-c5eb59a8e99a	17856.4	17409997190	TRUE	159426633	99.84	HNSC	TCGA-CN-4739	normal	4865808
8518a37a-f718-4813-ba56-1d44dabb7271	6950.51	6804213145	TRUE	60462722	99.88	HNSC	TCGA-CR-6488	normal	5304640
f9d1932a-f2bc-4e22-86b6-2bbf5e1cacf3	8298.69	8118207243	TRUE	71980840	99.83	HNSC	TCGA-CR-6488	tumor	5379296
3cebf9f1-90c9-4b67-b1e3-9699bac47d40	14198.6	13898496384	TRUE	116501887	99.76	HNSC	TCGA-CV-7104	normal	5289944
e5884694-34e9-4b36-a274-3e08ea125cce	9903.39	9730657379	TRUE	82560456	99.8	HNSC	TCGA-CV-7104	tumor	5332424
37485e5e-9d41-4f7b-9f71-b9c8afa594ff	8708.86	8517199902	TRUE	75773851	99.82	SKCM	TCGA-D3-A2JN	normal	5331384
e5189195-fffc-4cbd-a4fd-873c1c387933	10741.8	10554220514	TRUE	86363130	99.75	SKCM	TCGA-D3-A2JN	tumor	5354704
2810d595-ec40-478e-b3ed-c948f2d878d4	30709.1	30344228247	TRUE	195425294	99.97	COAD	TCGA-D5-6898	normal	8740456
64115aff-d522-4bd7-a49a-df74cc5e752c	22421	22179971991	TRUE	130349046	99.97	COAD	TCGA-D5-6898	tumor	6730968
2091b7e5-5b5f-465f-a2f7-06bfbcfb51ea	11158.9	10911168393	TRUE	92363106	99.9	STAD	TCGA-D7-6520	tumor	4666280
33ebff0d-16ac-40f7-955d-4da1f5ab48c9	10192.7	9964638718	TRUE	85934418	99.93	STAD	TCGA-D7-6520	normal	5275096
eee366e3-3f25-4b66-aad3-ca40a073c51f	17914.4	17700378180	TRUE	114646467	99.99	BRCA	TCGA-D8-A1JP	normal	4937224
3ebd5e93-fa22-4406-9fcb-e787cfe10829	18803.6	18586611710	TRUE	119651603	99.96	BRCA	TCGA-D8-A1XJ	tumor	4881384
42e23a5e-17e5-46f3-b246-ca6380f46c79	17961.2	17764106338	TRUE	120416648	99.99	BRCA	TCGA-D8-A1XJ	normal	5270656
1f6aeffc-6612-43da-bc40-463f2ce410b8	15797.8	15631909915	TRUE	119896491	99.84	LIHC	TCGA-DD-A4NB	normal	4320232
f4bf6599-bbed-49ac-8e7c-32fbc9b84cf9	15725.8	15549036725	TRUE	120426022	99.85	LIHC	TCGA-DD-A4NB	tumor	4254704
61786f25-ae03-4c5d-8966-50d652bd4769	13749.4	13437575367	TRUE	127037258	99.87	CESC	TCGA-DS-A0VN	tumor	5314616
ae422f0a-4325-4336-b4e3-35e37dd4cc9c	15598	15252587267	TRUE	139198807	99.89	CESC	TCGA-DS-A0VN	normal	4509608
328d1466-bb6e-4c26-a741-8a2d87ba8f40	29424.6	29095625062	TRUE	173631073	99.99	READ	TCGA-DY-A1DD	normal	8530696
e1c500fc-d899-4db2-b2f5-776db3dc9270	27198.2	26890997719	TRUE	167155834	99.97	READ	TCGA-DY-A1DD	tumor	7990936
85d082a2-6009-41c9-ae75-294c0119206b	18046.8	17701618283	TRUE	147502032	99.84	SKCM	TCGA-EE-A2GT	normal	5276080
d5e7845b-7a64-4fb6-b76f-552c43dee1a9	9525.26	9349990913	TRUE	76040952	99.8	SKCM	TCGA-EE-A2GT	tumor	5317144
045ba422-0ed5-4342-9e5b-5cfe833f1390	9027.05	8851421169	TRUE	74288005	99.72	SKCM	TCGA-EE-A3AH	tumor	5360304
b5883a02-7f30-4457-9fd0-1aefb213215b	6597.21	6477331577	TRUE	55893269	99.71	SKCM	TCGA-EE-A3AH	normal	5357968
62b0bdef-3d1f-4705-9c1d-5ddca9a83411	11547.7	11292778184	TRUE	98317750	99.82	SKCM	TCGA-EE-A3J5	tumor	5175200
c13a69b5-44b0-4c05-aee9-b58aa88d5f19	12725.8	12461138180	TRUE	101360541	99.84	SKCM	TCGA-EE-A3J5	normal	3997696
0b0d3195-2188-4df9-a34b-aef45d73e248	17568.5	17225281079	TRUE	145075730	99.9	PRAD	TCGA-EJ-5509	tumor	4187688
9a7439c2-397a-4855-8cb0-3f55066ef05c	23049.8	22595207420	TRUE	203266429	99.92	PRAD	TCGA-EJ-5509	normal	4900648
c6e2a8b3-da0e-48f7-8c9a-84c958e95295	12802.4	12537660036	TRUE	103754425	99.7	PRAD	TCGA-EJ-7783	tumor	4229520
a9cc299c-ad59-4b5a-84fc-dbf82400383e	17546.9	17061429755	TRUE	155164294	99.92	STAD	TCGA-EQ-8122	normal	5193648
dc656248-f558-48d7-a246-a63767eb4043	17574.5	17230366815	TRUE	133905472	99.81	STAD	TCGA-EQ-8122	tumor	4432448
53173c58-259d-4233-8529-5bf33e7bc5eb	11900.4	11620876490	TRUE	103669082	99.85	SKCM	TCGA-ER-A3EV	tumor	5115696
918e793b-e56e-42f5-a4d4-eb25768786d3	11906.4	11637153212	TRUE	102974220	99.87	SKCM	TCGA-ER-A3EV	normal	5171856
4d24a888-60d3-41ed-933c-77fa0e49bf01	10567.4	10376370686	TRUE	86640868	99.85	SKCM	TCGA-FS-A1ZQ	normal	5318352
be6fb07f-8902-4177-9e89-c71c7da5f56a	8950.69	8770522143	TRUE	76645726	99.82	SKCM	TCGA-FS-A1ZQ	tumor	5366608
a8c6d642-b2a8-49d3-9e81-1d9c39624c49	22787.5	22505075922	TRUE	157401473	99.99	BRCA	TCGA-GM-A2DF	normal	7203168
194759c0-1570-4de4-b85b-d37aebf10594	14657.3	14331422491	TRUE	118748327	99.83	THCA	TCGA-H2-A3RH	tumor	4129248
0f4110ea-432b-461b-90b3-9f8cbe7ffc74	5060.79	4949686506	TRUE	49597006	99.86	PAAD	TCGA-HV-A5A4	normal	5122152
42d3bc81-184f-4eba-a784-4db9f7ac3c33	75372.5	73524250158	TRUE	590792463	99.87	PAAD	TCGA-HV-A5A4	tumor	4610528
525bac85-6af5-4345-9809-90dc3de8051a	7780.9	7689497477	TRUE	51096991	99.99	CESC	TCGA-IR-A3L7	tumor	4400896
67de4805-aebd-4cd1-b2fc-682de996b740	10474.5	10346509539	TRUE	68706889	99.98	CESC	TCGA-IR-A3L7	normal	4106160
d443901b-dfad-46af-8563-0d2dca73dce7	11231.4	11091242813	TRUE	72115890	99.93	BRCA	TCGA-OL-A5D7	tumor	4144680
d4aedcf3-daa8-492d-8718-147b39a59338	10017.5	9896476498	TRUE	62233433	99.97	BRCA	TCGA-OL-A5D7	normal	3822776
0aa5055a-025a-4973-9037-49b8417647ee	9743.48	9645456941	TRUE	82319639	99.89	PAAD	TCGA-US-A77G	normal	5402584
add174d0-4947-4705-8070-675df55025de	82620.1	80784253438	TRUE	681357369	99.86	PAAD	TCGA-US-A77G	tumor	5170408
